# A proximal-to-distal survey of healthy adult human small intestine and colon epithelium by single-cell transcriptomics

**DOI:** 10.1101/2021.10.05.460818

**Authors:** Joseph Burclaff, R. Jarrett Bliton, Keith A Breau, Meryem T Ok, Ismael Gomez-Martinez, Jolene S Ranek, Aadra P Bhatt, Jeremy E Purvis, John T Woosley, Scott T Magness

**Author notes:** These authors contributed equally (Joseph Burclaff, R. Jarrett Bliton). Author Contributions: STM designed and supervised the project JB, RJB, KAB, MTO, IG, STM obtained and analyzed data RJB and KAB performed computational analysis JB, RJB, STM wrote the manuscript JTW analyzed histology slides APB and JSR provided intellectual contributions JSR and JEP reviewed computational analyses All authors reviewed the final manuscript. All data will be available in the NCBI Gene Expression Omnibus: accession number GSE185224 Python Scripts allowing for main steps of our analysis to be performed will be available on GitHub.

## Abstract

**Background and Aims:** Single-cell transcriptomics offer unprecedented resolution of tissue function at the cellular level, yet studies analyzing healthy adult human small intestine and colon are sparse. Here, we present single-cell transcriptomics covering the duodenum, jejunum, ileum, and ascending, transverse, and descending colon from 3 humans.

**Methods:** 12,590 single epithelial cells from three independently processed organ donors were evaluated for organ-specific lineage biomarkers, differentially regulated genes, receptors, and drug targets. Analyses focused on intrinsic cell properties and capacity for response to extrinsic signals along the gut axis across different humans.

**Results:** Cells were assigned to 25 epithelial lineage clusters. Human intestinal stem cells (ISCs) are not specifically marked by many murine ISC markers. Lysozyme expression is not unique to human Paneth cells (PCs), and PCs lack expression of expected niche-factors. BEST4^+^ cells express NPY and show maturational differences between SI and colon. Tuft cells possess a broad ability to interact with the innate and adaptive immune systems through previously unreported receptors. Some classes of mucins, hormones, cell-junction, and nutrient absorption genes show unappreciated regional expression differences across lineages. Differential expression of receptors and drug targets across lineages reveals biological variation and potential for variegated responses.

**Conclusions:** Our study identifies novel lineage marker genes; covers regional differences; shows important differences between mouse and human gut epithelium; and reveals insight into how the epithelium responds to the environment and drugs. This comprehensive cell atlas of the healthy adult human intestinal epithelium resolves likely functional differences across anatomical regions along the gastrointestinal tract and advances our understanding of human intestinal physiology.
