## Supplementary material for "A proximal-to-distal survey of healthy adult human small intestine and colon epithelium by single-cell transcriptomics": Table S2

### Sheet: Sheet1
Genes significantly enriched in major lineages in all six regions of the SI and Colon
ISC	TA	Sec. Progenitor	BEST4 Cells	FAE	Tuft	Goblet	EEC
RARRES2	NDC1	SOX4	BEST4	CSF2RB	SERPINA11	MUC2	MARCH4
GDF15	MCM5	STMN1	MEIS1	NPPC	PTCHD1	SYTL1	CHGA
RNF43	MCM8	HES6	CA7	RASSF2	PIK3R5	MLPH	CHGB
LGR5	CENPJ	PAFAH1B3	RHOV	SOX8	MATK	MARVELD1	SCG2
ASCL2	GGH	NREP	OTOP2	CCL23	PTGS1	ZG16	STXBP5L
NOB1	HSPD1	TUBB	NBPF19	GJB4	TLR9	CAPN9	SCGN
RPL12	TOMM40	PTMA	NOTCH2	XG	RGS13	BCAS1	CRYBA2
RGMB	PRKDC		HES4	AC009041.2	LPA	REP15	PYY
ALDH1B1	LBR		NBPF14	ITGAM	GNG13	CAPN8	SLC26A7
CDK6	WDR90		ADCY5	CALHM6	CREG2	SYTL2	TPH1
RPL35A	GINS2		ADRA2A	TACSTD2	FAT3	GALNT8	RAB3C
RACK1	TELO2		NBPF10	PTAFR	TAS1R3	KCNK6	PAX6
RPL13	TTF2		GMNN	LTB	ALOX12B	FCGBP	CPLX2
RPS18	WEE1		CCNYL1	SYNPO2	HMX3	SPINK4	UCN3
TOMM20	NOP56		STEAP1	NPB	LRMP	GALNT5	SCT
RSL1D1	PM20D2		XYLT1	MIA	KLK13	SLC50A1	AC024610.2
EIF3E	TMEM238		QSOX1	LINC02384	SH2D6	SLC39A11	TTR
RPS3	KNTC1		LURAP1L	SLC9A9	HPGDS	KDELR3	ARX
RPL5	NOLC1		EXD3	HTR2B	HTR3C	ERN2	ABCC8
RPL26	IDH2		GUCA2A	WEE2	ANXA1	KCNMA1	AMER3
RPS14	AMD1		LAMA3	DAPP1	BMX	LRRC31	C3orf80
RPL14	CMSS1		GPRC5C	ICAM2	PLCB2	TACC1	RUNX1T1
RPL3	CASP8AP2		NT5E	S100A9	KLHDC7A	PLA2G10	RUNDC3A
BTF3	PLP2		CEACAM6	GALNT18	DKK3	SMIM14	GNG2
RPL29	RCC1		CDK18	PLAU	LINC02576	RAP1GAP	ETV1
RPS8	SHMT1		HES1	ADGRL2	PSTPIP2	RAB27A	IGFBP3
QPRT	PRR11		PHLDA2	LINC01559	NCAM1	TCEA3	CPE
RPL34	NCL		ATG16L2	FNBP1	TRPM5	FAM107B	PAX4
NACA	HMGN5		FKBP1A	TNFRSF11B	CMYA5	SLC22A23	CACNA1A
RPS4X	CACYBP		SNX30	GJB3	AVIL	SPDEF	CNIH2
RPS27	ETFB		RNASET2	IL23A	NCMAP	CLCA1	SCG5
PDZK1IP1	KIF11		S100A10	ADAM8	HCK	CDC42EP5	TSPAN2
RPS10	NOP58		NEURL1	APOC1	ALOX5AP	CANT1	UNC13A
RPS5	VRK1		SLC27A2	TNFAIP3	DCLK2	GALNT12	GPBAR1
RPS9	ANP32E		SDCBP2	AC239800.2	KCNQ4	PODXL	KCNMB2
RPS12	ARL6IP1			CCL15	AC079447.1	SLC12A8	RIIAD1
RPS6	ENO1			PRSS36	TANC2	NANS	KIF5C
RPS25	NCAPD3			C2CD2	SH2D7	CREB3L1	CDHR3
RPL9	PPIH			NCF1	CSMD1	SCNN1A	AC022893.2
RPS2	GGCT			HS3ST1	GFI1B	SEL1L3	GNAO1
RPL39	MCM3			NFKB2	FLI1	FGFR2	SSTR2
RPL18	MLEC			AC026471.3	GRIN2B	MIA3	KCNB2
RPL11	C1QBP			RIN3	NRG2	GFPT1	KCNK3
RPS3A	NCAPG2			SLC2A6	C11orf53	SGSM3	BAIAP3
RPS24	HSPA9			NLGN4Y	FYB1	ATOH1	SLC38A11
RPL24	FBL			CD84	OGDHL	XBP1	CELF3
	PA2G4			PFKFB3	FCRL2	PRIMPOL	PCSK1N
	NUDT5			ANKRD29	HOTAIRM1	MLLT3	NPW
	TFAM			HLA-DPA1	DEFB1	SH3PXD2A	VWA5B2
	TIMM13			NCEH1	ST6GALNAC3	SLC35A1	SLC29A4
	C20orf27			RELB	VAV1	TSPAN13	LINC00907
	FIGNL1			SNX10	SDC2	ANO7	BCAS4
	TCOF1			FZD7	PTPN18	URAD	PAM
				NOXO1	PREX1	COG3	NKX2-2
				HLA-DPB1	HOXA1	FRYL	QDPR
				FERMT1	AZGP1	TTC39A	GCH1
				IL2RG	AFAP1L2	AGR2	VSTM2L
				CSRP2	FAM122C	GOLGA2	SPATC1L
				OGFRL1	CORO2B	TFF3	F10
				ARHGAP26	BCAM	PDIA5	C12orf75
				TCF12	CCDC69	CRACR2A	C9orf16
				GFRA1	RUNX2	MB	CXXC4
				TM7SF3	KIT	KDELR2	RFX3
				FADS2	LY6H	EIF2AK3	DDC
				NCK1	GAS7	HERPUD1	INSM1
				SPART	RAC2	SLC2A10	C7
				NCALD	SPTLC2	ERLEC1	RGS2
				TYMP	POU2F3	TPSG1	TRMT9B
				RNF145	PYGL	SLC16A7	NISCH
				TNFRSF11A	IL17RB	HID1	GCLM
				ITGAV	PRNP	COPB2	RAP1GAP2
				PARD3B	GRK5	EDEM3	SYT13
				SEMA5A	GRASP	SLC39A7	ISYNA1
				NIPAL3	ZFHX3	FAM83E	AL133325.3
				UPP1	HMCES	WNK4	ASGR1
				CCL25	GJC3	HES2	METRN
				RB1	INPP5D	TMED3	CACNA2D1
				ST5	PITPNC1	MUC4	OTULINL
				BCL3	RASGRF2	SEC16A	MYL6B
				SERPINF2	LIPG	ERGIC1	BEX3
				GP2	CCSER1	TAGLN	FOXA1
				PON3	RUNX1	SLC30A7	BEX2
				KIAA1147	UNC5B	MCF2L	TRNP1
				LAD1	CD37	PGM3	ELL2
				EXOC3L4	SKAP2	SEC24D	VPS13A
				CLPTM1	KREMEN2	SLC9A3R2	QPCT
				SEPT11	LYL1	GALNT7	PKM
				BTG3	ZNF280B	ARFGAP1	MS4A8
				KCNE3	ALOX5	FOXA3	GNAS
				SLCO2B1	LRRC56	DNAJC10	GUCY2C
				PAK1	GPR89A	SSR3	COX7A2L
				CLDN3	FAM49A	PLXDC2	ARFGEF3
				RPS19BP1	SNRNP27	USO1	SNRPN
				POLD1	PRKAR2B	FAM174B	UCP2
				BIRC3	SUCNR1	GOLGB1	SLC8A1
				ASPHD1	COL27A1	KLF4	SEC11C
				PIK3AP1	TPM2	TMEM214	VEGFB
				MYO6	FURIN	ST6GALNAC1	RNASEH2C
				CFLAR	CD14	ENTPD8	PTMS
				S100A11	KRT2	LARP1B	CDKN1C
				DBI	LIMD1	GNE	ERI3
				MAP1LC3A	PLCG2	PTGER4	POLR2L
				YWHAH	LINC01091	B4GALT4	HMGN3
				ZNF593	SLC1A4	GMPPB	MDK
				BTN2A2	TRHDE	ARL1
				PNRC1	THOC5	MXD4
				ENPP2	LTC4S	DHX32
				SH3BGRL	CREG1	CREB3L4
				CDC42EP4	PART1	GORASP2
				SUB1	HOXA3	C3orf52
				SERPINB1	PTPRJ	BLCAP
				GOSR1	GPT2	HDLBP
				FADS1	PDE4D	TM9SF3
				HLA-DRA	IL13RA1	PMM2
				DBNL	ADGRG6	AL390719.2
				BRI3BP	EIF1B	FAM110C
				FCGRT	FES	LMAN1
				COTL1	MEGF9	TMEM184A
				ARL6IP5	RBM38
				DSC2	MYO1B
				HLA-DQB1	TUBG2
				EIF4G2	EPB41L1
				ANO9	OBSL1
				HIPK2	PBXIP1
				RPL23	RGL1
				HLA-DMA	ORAI2
				ACSM3	SLC6A14
				RRAS	BIK
				CTSZ	TLE4
				NECAP2	CNP
				FAR2	ANXA4
				LYZ	CKLF
				CLDN4	SEC14L1
				ABRACL	CLEC2D
				SOCS1	INPP5B
				CD74	CGNL1
				TMSB4X	VWA1
				TSPAN8	C19orf57
				TPM4	ASMTL
				CYBA	WIPF1
				BAD	KMT2C
				HDGF	ATP2A3
				RNF181	SNX9
				SULF2	SLCO4A1-AS1
				AQP1	PRDX4
					GPSM3
					STK38
					TPM1
					AP001816.1
					AOC1
					HCCS
					IMP4
					ELOVL7
					CSK
					JMY
					PAQR4
					CCDC115
					IL27RA
					NRGN
					TMEM9
					IFT27
					CSF1
					ABCB9
					APH1B
					TMEM176B
					MYZAP
					MARCKSL1
					HSPA4L
					TMEM176A
					NEIL2
					RASSF6
					IFI6
					SMYD3
					ITPR2
					KRT18
					ACSL4
					LMCD1
					RHOBTB1
					RALGPS2
					GDPD5
					PELI2
					SUPT3H
					RSAD1
					RAB37
					ALMS1
					GANC
					PTPN6
					GCOM1
					RHOG
					RNF144B
					HOMER1
					TMEM198
					IFT172
					STAT1
					PSMD9
					MTA3
					SHROOM2
					NRTN
					RIMKLB
					HLA-E
					AP006284.1
					CMTM7
					IGSF8
					ORC2
					PMM1
					COL9A3
					GPR89B
					LHPP
					KIAA1217
					SOX9
					ARHGEF2
					SIRPA
					CCDC92
					USP18
					TPBG
					SPAG9
					CDCP1
					TOR3A
					CAMK2D
					MTSS1
					GAB2
					RAB12
					ARHGEF11
					CXXC5
					FAM217B
					SHB
					LZTS2
					BTBD8
					CCDC107
					PEAK1
					ZNF618
					DCP2
					GADD45A
					SOX13
					CHN2
					CUL3
					PLPP2
					LYPLA1
					MTIF3
					MSI2
					ARHGEF35
					BIN3
					DAPK1
					INPP4A
					ABHD2
					MBNL3
					CTSC
					EPS15L1
					RCAN1
					EIF5
					SPTLC3
					BMT2
					KDM4A
					NT5C
					LINC00920
					ORMDL1
					RAB4A
					MGAT5
					RNF14
					COBLL1
					SRCIN1
					CALM2
					ITM2C
					REEP5
					MISP3
					ARRDC3
					BUB3
					STRN3
					IGSF3
					WDFY3
					CSTB
					MRPS21
					CLRN3
					NCK2
					TCF7
					FKBP9
					MAP7
					USP28
					POC1B
					TPD52L1
					BBX
					MIR200CHG
					RAB20
					DDX58
					RNF24
					IFITM2
					SAYSD1
					PPP1R3D
					MPRIP
					LUC7L3
					RICTOR
					HK1
					LRRC8B
					PRSS3
					SORT1
					CC2D1A
					TWF2
					HLA-B
					EPDR1
					MAX
					TMEM74B
					CARMIL1
					FRY
					TIMP1
					GLG1
					C1GALT1C1
					NQO1
					SLC2A4RG
					ANLN
					KRT8
					TMEM170A
					CLIC5
					ITFG1
					SPATS2L
					DPYSL2
					PPDPF
					LPAR2
					TMEM191B
					ASRGL1
					GNAI2
					SPRY1
					SERP2
					CNN3
					HLA-C
					PSAT1
					KCNQ1
					TMEM30A
					TSC22D4
					KBTBD2
					KALRN
					C1RL
					NRCAM
					HSBP1L1
					ORAI3
					IFI35
					SLCO3A1
					MIR29B2CHG
					CASP6
					MID1
					TMEM131L
					FAM126B
					TMED1
					AGRN
					TTTY14
					PPP2R5C
					APP
					ATF7IP2
					PDLIM5
					H1FX
					TK2
					PLEKHB1
					GLCE
					PCMTD1
					ALAS1
					CENPV
					CHD9
					MAP1LC3B
					DAD1
					PTPRE
					RTN4
					PCP4
					ADH6
					TRAK1
					ATXN1
					HEXA
					HEPACAM2
					KLK11
					ZMIZ1
					AC027644.3
					ANKMY2
					MSRB2
					GALNT2
					FUT6
					LINC01003
					TMEM65
					TOR1AIP1
					IPMK
					PAWR
					SKP1
					DSG2
					FEM1B
					LINC01089
					AKIRIN2
					GMPR
					ZDHHC3
					CMTM6
					VPS28
					ANXA13
					FGGY
					TRIR
					TMEM248
					PPP2R2A
					MECP2
					TEX264
					C1orf198
					MTREX
					EHF
					ITGB5
					RTKN
					WASL
					VPS8
					CCM2
					B2M
					PTPN2
					PPP3CA
					USP14
					S100A4
					ZBTB44
					DUSP6
					ZNF428
					CLMN
					CLCN3
					TMEM87A
					ZMYND8
					CRIP1
					SDF2
					COPRS
					HDAC1
					CHMP2A
					CCDC28B
					USP3
					DIXDC1
					MBD4
					CHM
					CAPN12
					RAB4B
					HLA-A
					DNAJB6
					FBXO32
					PDHB
					ECH1
					CAPZA2
					SMIM3
					CMTM8
					EFHC1
					CHPF
					ALDH2
					LEPROT
					ESPN
					CDC37L1
					USH1C
					ISG15
					SESN1
					MAP4K4
					HIST1H2AC
					STAU1
					ADA2
					RBM18
					ARPC5
					H2AFJ
					RARA-AS1
					MFSD6
					ABI2
					CAMTA2
					RNF217
					RASSF3
					PSMB9
					C1orf56
					KANSL1
					POLR2J
					PTP4A2
					WBP2
					SDCBP
					WDR1
					ACTN1
					PSAP
					RHBDD2
					CDC42SE1
					RTF2
					YPEL3
					MTMR12
					WSB1
					MAFF
					IRF1
					TAPBPL
					TET2
					ARHGEF16
					VAPA
					PSME1
					NDUFC2
					MAT2A
					GGCX
					MMP24OS
					CYB5R3
					CTSB
					SVIP
					CLDN12
					SPINT1-AS1
					TBC1D2B
					LACTB
					BLOC1S4
					IP6K2
					N4BP2L2
					ADAP1
					KREMEN1
					UNC50
					PRPSAP1
					MYL6
					ZRSR2
					HIP1R
					NEURL1B
					ZRANB1
					SIGIRR
					B3GAT3
					ARGLU1
					HMOX1
					TMEM59
					CHD6
					UBB
					SLC25A13
					SRGAP2
					MCRIP1
					F11R
					ZBTB8OS
					RABGAP1L
					ACTB
					FCHO2
					ZNF483
					CCND3
					TAF7
					PAFAH1B1
					RP9
					FAM171A1
					PHC1
					OAZ2
					NEK6
					FGFR4
					CLK3
					COX17
					BLM
					GDPD1
					COX20
					RBM8A
					DCPS
					MIEN1
					TMEM179B
					PHKB
					LAPTM4A
					ZNF430
					UGT8
					LASP1
					RNF5
					KRT7
					PGK1
					OAZ1
					NCOR1
					EMP3
					RSRC2
					LITAF
					GPR137B
					PPP1R11
					GTF2B
					TM2D1
					SNX14
					TGOLN2
					UBE2H
					CIRBP
					TTC1
					IFI27L2
					DDX5
					ARHGAP12
					NECAP1
					ARHGEF38
					SPCS2
					GRK6
					IFT43
					CGGBP1
					LNX1
					TAX1BP1
					MALAT1
					OSGIN2
					NFATC3
					TRAM2
					PRKCD
					MACC1
					DYNLT1
					PRMT2
					FDFT1
					PPM1H
					CSRP1
					PLA2G4A
					HEBP2
					CSNK1A1
					RGL2
					MGAM2
					ARL8A
					SLC4A2
					DHRSX
					LINC00685
					GMCL1
					YPEL2
					VPS26A
					CDC42
					RHOA
					MAP4K3
					ACTR8
					HIST1H1C
					TMCO1
					TCEA1
					EPHA4
					RASSF7
					TMEM63A
					IGF2R
					CDK19
					PRR34-AS1
					RAE1
					ATP6V1E1
					SELENOT
					PCCB
					ZNF226
					CDC5L
