## Supplementary material for "A proximal-to-distal survey of healthy adult human small intestine and colon epithelium by single-cell transcriptomics": Table S3

### Sheet: Supplemental Table_NPY correlat
	r_val	p_val	mean	stdev
PCK1	0.946011	0.000114179	10.0764	4.32217
RBP2	0.926974	0.000322453	35.0571	20.5175
APOA1	0.866406	0.00251182	54.316	38.9332
APOA4	0.864372	0.00264274	62.4694	36.9576
ATP1A1	0.854055	0.00337996	16.8791	2.61092
SI	0.824818	0.00621402	11.2132	3.47021
APOC3	0.761511	0.0171175	11.5784	7.57659
FABP1	0.728632	0.0259715	27.2877	12.2454
B2M	0.710841	0.0318184	44.9405	18.4404
APOB	0.703756	0.0343665	27.877	16.6502
SLC5A1	0.665425	0.0504513	12.3007	3.6272
NEAT1	0.609024	0.0817261	24.0417	5.42387
PHGR1	0.527544	0.14439	48.7988	24.3169
FTH1	0.421429	0.2586	42.4775	6.28092
MT-ND4L	0.4169	0.264291	18.1045	10.8394
COX4I1	0.396097	0.291271	11.7175	2.39682
S100A6	0.37998	0.313103	24.204	8.81519
FABP2	0.287035	0.45393	15.3282	6.03305
HLA-A	0.282883	0.460775	11.6537	3.81625
PIGR	0.251848	0.513291	84.8632	22.254
COX7C	0.239679	0.534505	12.1665	3.35461
CALM1	0.211351	0.585146	13.6421	2.52199
TMSB4X	0.195625	0.613968	11.1775	4.12986
EPCAM	0.171386	0.659289	17.8799	3.38544
RPL39	0.140652	0.718147	26.9772	16.0824
RPS28	0.123776	0.751043	30.141	14.2898
RPS15A	0.113411	0.771424	23.5937	11.3964
EEF1B2	0.111178	0.775831	15.515	3.98903
FAU	0.106696	0.784691	12.0406	4.11334
RPL10	0.105458	0.787144	32.892	14.3367
RPL35A	0.104127	0.789781	12.7541	4.71063
RPS13	0.0987073	0.800541	15.5655	6.52757
RPS27A	0.0980208	0.801906	23.5956	9.90426
RPL7A	0.0952939	0.807332	19.1731	8.57395
CES2	0.0874147	0.82305	12.5766	2.09881
RPS15	0.0814256	0.835035	22.9438	10.5398
RPL24	0.0752633	0.847397	11.9084	5.1562
RPL34	0.0752625	0.847398	31.467	11.2813
RPS7	0.0750996	0.847726	12.5691	4.62284
RPL8	0.0717284	0.854501	22.2686	8.86787
ANPEP	0.069254	0.85948	32.0738	11.8039
RPS19	0.0691064	0.859777	29.0889	18.9149
RPL26	0.0633523	0.871371	23.0309	7.02039
RPS12	0.0567108	0.884779	36.6314	17.1109
RPS3	0.0497357	0.898888	19.3972	10.4765
RPS24	0.0487097	0.900965	33.5127	19.8682
RPS26	0.0476403	0.903131	15.1738	5.8728
RPLP1	0.0454485	0.907572	39.2836	17.8119
RPL30	0.0448114	0.908864	21.4856	10.1085
RPS23	0.0425913	0.913365	27.5005	11.2275
RPL11	0.0418746	0.914818	29.4109	11.4439
RPL36	0.0384415	0.921784	19.6987	9.39674
RPL41	0.0357267	0.927295	51.1256	22.6063
RPL32	0.0277594	0.943485	25.0531	11.3003
ATP5F1E	0.0260637	0.946933	10.7872	2.90018
RPS5	0.0255831	0.947911	11.5014	6.00508
NACA	0.024328	0.950464	15.4696	4.28123
RPS4X	0.0189879	0.96133	16.5599	6.80542
RPL18	0.018763	0.961787	16.9155	7.23056
PTMA	0.0125565	0.974423	10.558	3.6099
RPS3A	0.00988743	0.979859	23.6942	9.45945
SPINK1	0.00962105	0.980402	11.6225	5.41825
RPL29	0.00436716	0.991103	22.5772	7.13001
LGALS4	-0.00257919	0.994746	13.8821	5.71434
RPL14	-0.00491918	0.989979	15.8963	5.29081
MT-ND2	-0.00957936	0.980487	109.697	41.2859
RPL18A	-0.0107464	0.97811	18.6223	8.95013
RPL19	-0.0113883	0.976803	21.3405	7.56946
RPS8	-0.0139094	0.971669	25.9256	11.4436
RPS9	-0.01516	0.969122	17.2191	6.51957
RPL28	-0.0153956	0.968643	21.8918	9.44441
RPS21	-0.0156589	0.968106	18.8711	8.05675
RPS18	-0.0314762	0.93593	45.3877	17.0056
RPL3	-0.0336965	0.931419	21.621	7.37198
RPL15	-0.0384285	0.92181	10.3845	3.79669
TSPAN8	-0.0413263	0.915931	16.0155	2.77542
RPS14	-0.0487013	0.900982	20.3539	5.57021
TMSB10	-0.0517617	0.894787	36.2657	21.4348
RPL12	-0.0653641	0.867315	20.9076	7.06969
RPS27	-0.0711098	0.855745	34.2487	12.2673
FTL	-0.0781291	0.841644	23.6444	4.56468
RACK1	-0.0853416	0.827195	14.5499	4.12109
MT-ND3	-0.0873121	0.823255	364.274	78.9763
GAPDH	-0.0877586	0.822363	16.7154	5.00167
MT-CO2	-0.102588	0.792833	564.137	176.871
RPL35	-0.104604	0.788836	13.8945	5.19586
RPL13	-0.104821	0.788405	37.1615	17.8112
ALDOB	-0.116635	0.765071	82.0881	48.4297
RPL5	-0.117102	0.764151	12.9536	3.62979
RPS6	-0.12364	0.751309	19.476	6.39138
RPLP0	-0.142001	0.715535	13.1245	4.36431
RPS25	-0.143929	0.711805	12.637	3.70972
RPL21	-0.144426	0.710843	16.91	3.0214
MT-ND1	-0.152465	0.695354	141.395	66.7417
EEF1A1	-0.156927	0.686798	61.0812	10.2192
MT-CO1	-0.16061	0.679761	712.462	305.672
RPL22	-0.168954	0.663893	10.3522	2.74342
MALAT1	-0.171478	0.659115	246.042	56.6026
MT-ND4	-0.187794	0.628496	192.43	71.0124
OLFM4	-0.191302	0.621973	15.6272	18.2366
REG1A	-0.201661	0.602848	205.938	149.32
RPL37	-0.214209	0.57996	23.5123	6.06494
RPL9	-0.217569	0.573886	15.2673	3.02551
MT-CYB	-0.219476	0.570448	360.554	166.513
MT-ATP6	-0.22032	0.568929	323.249	156.254
ACTB	-0.221092	0.56754	15.4179	1.81411
RPS2	-0.230257	0.551157	22.3913	7.84974
RPS29	-0.237515	0.538312	20.5	5.74177
MTRNR2L12	-0.245461	0.524383	11.9903	2.36048
MT-CO3	-0.269586	0.482987	558.001	289.635
TPT1	-0.277216	0.470187	62.5238	8.48824
PRAP1	-0.281633	0.462844	15.1255	9.64407
KRT8	-0.28539	0.456637	14.4803	4.50017
MT-ND5	-0.288793	0.451046	34.667	14.0126
RPS16	-0.314724	0.409441	11.7417	2.33421
KRT19	-0.337498	0.374418	22.8507	9.21675
RPS11	-0.34424	0.364333	10.1926	2.20258
RPLP2	-0.346584	0.360855	16.4002	3.2869
LGALS3	-0.355175	0.348255	11.8193	3.21634
FABP6	-0.36197	0.338441	21.5903	45.9259
REG1B	-0.37851	0.315135	39.7843	36.8444
ACTG1	-0.410019	0.273064	11.6573	2.15637
MT2A	-0.418526	0.26224	12.6532	8.45799
RPL13A	-0.431422	0.246273	20.4864	5.06085
RPL27A	-0.445725	0.229192	10.7209	1.94068
MT1E	-0.455457	0.21795	10.3515	5.73495
RPL37A	-0.458144	0.214901	14.1674	4.11814
RPL23A	-0.49008	0.180478	15.6003	2.59871
MT1G	-0.511597	0.159185	14.7346	7.69086
DMBT1	-0.532585	0.139888	13.7927	7.63292
