## Supplementary material for "A proximal-to-distal survey of healthy adult human small intestine and colon epithelium by single-cell transcriptomics": Table S6

### Sheet: Phase I Metabolism by Lineage
	SI_ISC	SI_TA	SI_TA2	SI_earlyAE	SI_intermAE	SI_matureAE	SI_AE2	SI_paneth	SI_tuft	SI_secretory_prog	SI_goblet	SI_EEC	SI_BEST4	SI_FAE	C_ISC	C_TA	C_earlyACC	C_lateACC	C_tuft	C_secretory_prog	C_goblet	C_EEC	C_BEST4
AOC1	0.351038	0.491051	0.601679	0.915482	2.42197	5.15865	4.27661	0.623938	21.3031	0.311934	0.721731	0.543072	2.63604	0.949741	0.368753	0.66861	1.01103	2.92767	9.28699	0.65488	1.06397	1.12795	3.2957
CES2	2.7455	6.12064	6.74632	9.19978	15.439	13.2956	14.0968	0.315562	0.975883	0.786546	0.917536	0.952914	2.80023	2.87903	0.633252	3.15855	3.93688	7.0125	0.591963	0.301526	0.547844	1.00021	2.21781
CYP3A4	0.28863	0.237203	0.080876	0.612011	5.02873	15.3903	6.81039	0.0633274	0.561793	0.129227	0.187874	0.31394	0.296253	1.06757	0.0841309	0.300409	0.123175	0.20253	0.183593	0.331906	0.158029	0.126597	0.0884351
CYP3A5	1.80683	1.11697	1.65047	3.65567	8.04142	12.4532	9.51888	0.191576	2.15441	0.576915	0.746591	1.34785	3.0555	2.33757	0.473426	0.605624	0.732244	2.3555	2.69175	0.464671	0.905733	1.02482	1.25268
PTGS1	0.00360856	0.0113795	0	0.0137331	0.00657959	0.00795483	0.00385149	0	11.0451	0.0115607	0.00550887	0	0.00820138	0	0.01164	0.00962569	0.0112345	0.0222269	12.4084	0.402126	0.0172526	0.0208961	0.00261391
CES1	0.198299	0.0767613	0.0440622	0.0215166	0.0182317	0.00790094	0	0.144969	0.381855	0.128965	0.0135649	12.329	0.0157068	0	0.00416472	0.00537705	0.00112275	0.000965403	0.133191	0.5021	0.000193009	2.70503	0
HSP90AB1	6.93792	5.99913	8.4923	4.67926	2.0965	1.32687	1.6508	4.54716	5.27361	7.51593	3.37024	6.72884	3.00615	4.5644	7.29302	6.50063	5.5685	2.82277	3.49281	5.10813	3.86228	5.83055	4.7271
ALDH2	1.71099	2.37052	2.13991	2.21928	2.28855	1.76024	1.8918	0.969674	8.11597	2.09816	2.7504	1.32815	4.4031	5.29826	1.75315	2.18137	2.08229	1.91846	4.82075	1.44745	1.71537	1.22568	2.77008
ALDH1A1	1.94958	2.80757	3.22728	3.60369	4.88048	1.39305	2.10178	1.33269	6.18409	2.48594	2.37749	4.82468	5.80117	1.96977	0.49545	0.56504	0.719046	0.934162	3.01585	1.29417	1.52006	2.94058	0.274119
ADH1C	2.44958	3.2251	3.52926	3.67113	2.41614	0.447412	0.427426	0.0525581	6.1033	0.60381	0.198842	0.477935	1.11044	0.951175	2.0027	2.55675	3.2843	2.16046	1.45129	0.0648265	0.186896	0.362	1.77667
MAOA	3.19284	3.44468	3.91359	4.6952	4.34832	2.10193	6.04714	0.359675	1.35277	1.41877	0.854403	0.341255	2.44483	1.55089	1.68505	1.70757	2.29933	2.84288	0.984832	1.16866	1.01101	2.09011	1.61251
CMBL	1.1931	2.07762	3.08213	3.34276	5.83288	3.60478	4.58871	0.587686	0.51687	0.747656	1.45942	0.461786	1.6943	1.28265	1.20226	1.47873	1.9249	2.32091	0.238366	0.297383	0.749924	0.39653	1.35053
ADH4	0.400436	0.244883	0.277161	0.347221	0.319894	0.165931	0.0150071	0.00959125	0.0354144	0.245152	0.021121	4.66909	0.0445356	0.0641296	0.0111391	0.0157253	0.0193162	0.0166095	0.0360046	0.0217123	0.00214999	0.141877	0.00123253
PTGES3	2.38901	3.68577	4.50533	1.97073	1.33405	0.928878	1.15547	1.35685	3.61996	2.98217	2.29453	2.85228	2.10529	2.1488	2.81263	3.09461	1.93059	1.49354	2.75648	3.38532	1.99693	2.3292	1.95867
POR	0.513116	0.620986	0.705016	1.05203	2.30655	3.10697	1.92818	0.733708	0.518343	0.643427	0.574805	0.722816	0.735327	1.60064	0.306935	0.58587	0.545342	0.6912	0.408043	0.403106	0.465763	0.575461	0.41817
CYP2C9	0.109274	0.222925	0.194784	0.437734	0.7659	2.85681	0.537831	0.0158105	0.181064	0.078233	0.0682506	0.257365	0.126604	0.542715	0.0149636	0.059029	0.0326017	0.0863177	0.0710777	0.0483462	0.0297343	0	0.0319674
CYB5R3	0.373404	0.44229	0.376725	0.419814	0.576343	0.700215	0.734437	0.429678	1.85756	0.553052	0.590846	1.29576	0.741857	1.05185	0.357805	0.51883	0.46604	0.660944	2.84037	0.644097	0.413439	1.25625	0.508833
ADH5	1.37101	1.14817	1.48987	1.08124	1.13759	0.956771	0.94177	0.889502	1.44849	2.18573	0.96685	2.74863	1.19001	0.846662	2.29856	1.59837	1.52209	1.04282	2.34877	1.7492	1.28173	1.59998	1.11074
ADH6	0.247176	0.317293	0.406223	0.359577	0.353025	0.186469	0.232331	0.0622486	2.56771	0.0935279	0.0920023	1.38197	0.096494	0.0551979	0.053896	0.11511	0.100797	0.145505	0.714951	0.150174	0.0812738	0.147639	0.0191234
CYP4F3	0.210399	0.168459	0.145453	0.288349	0.702049	0.874694	0.997205	0.54168	0.0134227	0.297829	0.811929	2.11116	0.291903	0.289684	0.0240944	0.0462287	0.0778993	0.13015	0.0191803	0.121085	0.0626745	1.04179	0.0970937
AADAC	0.271156	1.03355	1.31815	1.35091	2.06584	0.852756	1.41553	0.0259301	0.135526	0.0583804	0.0795526	0.0227467	0.104851	1.05849	0.0192084	0.0419038	0.0141245	0.040607	0.0392588	0.0177602	0.014033	0.0247205	0.00970786
CYP27A1	0.478836	0.635742	0.514583	0.705329	1.31753	1.46798	1.55966	0.29985	0.315253	0.18464	0.655928	1.61667	1.03682	1.95542	0.0896153	0.291577	0.287089	0.526479	0.245316	0.167913	0.0700758	0.499793	0.123368
ALDH1B1	0.873975	0.355437	0.283743	0.139232	0.0245411	0.0176267	0.019516	0.697443	0.057778	0.262781	0.301855	0.132352	0.0347728	0.104165	1.8658	0.878408	0.430888	0.121731	0.077263	0.741165	0.35821	0.252975	0.14643
ADH1A	0.000839726	0	0	0.00124521	0.00778275	0.000928593	0	0	0.179671	0	0	1.78473	0	0	0	0	0	0.0049112	0	0	0	0.056751	0.0040996
FDX1	1.03894	0.857723	1.32765	0.858548	0.870155	0.651984	0.690018	0.437901	0.860459	1.65276	0.475551	0.715349	0.68674	0.656382	0.587164	0.590425	0.510437	0.573947	0.798265	0.815564	0.375742	0.529312	0.436656
CYP4F12	0.242357	0.350787	0.337338	0.654567	1.12982	1.05675	1.56889	0.231401	0.0904229	0.197847	0.691724	0.13373	0.555591	0.741134	0.128444	0.299072	0.426887	0.920706	0.0455496	0.0453665	0.147609	0.211214	0.466033
NR1H4	0.214702	0.233444	0.304269	0.485564	0.547051	0.287004	1.2725	0.0250299	0.0124751	0.0483072	0.0332006	0.0917567	0.077588	0.214387	0.0291393	0.0796319	0.110731	0.327261	0.00942555	0	0.0123073	0.00611422	0.0180073
CYP2C18	0.0474737	0.162842	0.229254	0.481246	1.1499	1.27211	0.959799	0	0.0529612	0.00675601	0.0119728	0.0940578	0.113011	0.128648	0.00646587	0.0332773	0.01938	0.107047	0.0319272	0.0162184	0.00952789	0.0599903	0.0215032
CYP51A1	0.275869	0.420802	0.913601	0.470247	0.631037	0.535268	0.798114	0.375567	0.560002	0.49349	0.619173	0.852763	0.445485	0.19497	0.322237	0.459908	0.649721	1.24141	1.05729	0.259383	0.777416	1.20095	0.671969
ACSS2	0.540577	0.732416	0.795546	0.883278	0.76234	0.53174	0.661779	0.205964	0.262827	0.949803	1.24027	0.279322	0.761175	0.605405	0.268833	0.572329	0.699433	1.11554	0.175837	0.436832	0.821028	0.109434	0.642521
CYP4F2	0.01155	0.0716162	0.0819303	0.129656	0.483824	0.972795	1.23982	0	0.0301401	0.0378538	0.0315543	0.206588	0.0790073	0.0551979	0.00489598	0.0267953	0.0132556	0.0658998	0.00662813	0	0.0146849	0.0853308	0.0358096
CYP2J2	0.137707	0.262722	0.275305	0.383058	0.697232	1.17177	1.19518	0.0727935	0.0527506	0.0624561	0.155494	0.111588	0.19599	0.242063	0.196654	0.402907	0.377814	0.418581	0.0288346	0.120473	0.204512	0.0824597	0.243319
CES3	0.235249	0.302717	0.235081	0.471278	0.583406	0.576997	0.488335	0.228111	0.0784746	0.196337	0.217388	0.324234	0.745277	0.0686352	0.238936	0.472901	0.659934	0.951088	0.260788	0.140469	0.322869	0.351674	0.883796
CYB5B	0.471647	0.556026	0.520268	0.438292	0.410537	0.403324	0.484409	0.430701	0.680431	0.43346	0.757847	0.557844	0.362198	0.510918	0.439455	0.575171	0.523317	0.74158	0.884682	0.752742	0.818858	0.513454	0.471904
NCOA1	0.373863	0.527199	0.372832	0.59149	0.811275	0.881948	0.705787	0.263455	0.576001	0.325406	0.464813	0.51779	0.564959	0.615908	0.185354	0.284835	0.302727	0.334805	0.566813	0.383948	0.305546	0.478375	0.5623
ADH1B	0.00616488	0	0	0.0104415	0.000321284	0.000664445	0.00131765	0.0106648	0.0355993	0.00570586	0	0.870168	0.023426	0	0.0027924	0.00620843	0.00492696	0.0022027	0.00499362	0	0.0036803	0.0283755	0
EPHX1	0.176633	0.140511	0.122051	0.148806	0.319566	0.186206	0.143803	0.210717	0.0964666	0.350016	0.121836	0.815488	0.173186	0	0.241903	0.195846	0.182414	0.219438	0.171752	0.0370471	0.0836264	0.357971	0.14797
RXRA	0.374735	0.531237	0.360626	0.610663	0.720413	0.695613	0.809664	0.191495	0.4959	0.260678	0.32009	0.292137	0.56912	0.684688	0.29247	0.360699	0.419113	0.501994	0.392756	0.132094	0.309899	0.242958	0.431779
CYP2C19	0.0326587	0.119275	0.12355	0.290265	0.712881	0.800396	0.275047	0	0.041456	0.00675601	0.00461301	0.0524601	0.0272954	0.302877	0.000777022	0.008954	0.0116777	0.0442449	0.00360813	0	0.00579812	0	0.0114198
MAOB	0.111706	0.154322	0.176577	0.327849	0.685254	0.57382	0.791731	0.118079	0.33351	0.0201917	0.0452488	0.0590002	0.0353634	0	0.00873144	0.0193498	0.0150344	0.0155078	0.337215	0.487086	0.00620964	0.0184663	0.0192773
CYP4V2	0.204907	0.190443	0.182634	0.290414	0.559673	0.723522	0.675075	0.0824752	0.155923	0.20201	0.335399	0.3814	0.222474	0.0625553	0.102408	0.139246	0.183786	0.225176	0.171217	0.097045	0.213043	0.422605	0.170156
AIP	0.27498	0.237145	0.181278	0.208971	0.243322	0.407175	0.335965	0.0594893	0.469151	0.282028	0.276682	0.578023	0.262322	0.208998	0.255889	0.242513	0.200824	0.188118	0.580512	0.332421	0.20199	0.692838	0.238738
ACSS1	0.299215	0.326886	0.268902	0.402912	0.462753	0.452167	0.49212	0.413904	0.432501	0.195494	0.501537	0.0193614	0.269455	0.491806	0.229013	0.230127	0.26552	0.0984815	0.688671	0.255718	0.410166	0.0474531	0.144932
TBXAS1	0.0329144	0.0164865	0.0873472	0.0205199	0.0050104	0.00145501	0	0	0.089736	0.0295065	0.086133	0.0992247	0.112424	0.279649	0.0873111	0.0634727	0.0358724	0.013528	0.682274	0.0629894	0.0569591	0.0148085	0.134724
AHR	0.160669	0.155597	0.167096	0.184743	0.199486	0.220702	0.202066	0.017184	0.163722	0.0896468	0.117743	0.116534	0.258442	0.611174	0.162	0.186243	0.222806	0.265023	0.167251	0.0427301	0.111431	0.140141	0.301623
CYP2D6	0.0300834	0.0269255	0.0258991	0.029576	0.130915	0.54916	0.583695	0.0626732	0.029795	0.026757	0.0111815	0.0483167	0.0035889	0	0.0323934	0.0220032	0.0203619	0.0222993	0.0168408	0.031295	0.0265866	0.0924877	0.00538874
CYP2S1	0.125204	0.0861993	0.10595	0.145185	0.212852	0.57714	0.549853	0.159229	0.0224198	0.251863	0.36116	0.0365594	0.133762	0.0600132	0.186297	0.117862	0.105622	0.0574497	0.00497463	0.202494	0.274344	0.0171264	0.0692717
BPHL	0.304053	0.353664	0.280233	0.347369	0.548561	0.476998	0.526169	0.103332	0.436523	0.244146	0.141142	0.429833	0.282533	0.261327	0.318016	0.238387	0.1848	0.182126	0.19212	0.19895	0.120196	0.342981	0.117129
ARNT2	0.0219877	0.00569378	0	0.00149077	0.00169422	0.00196651	0.00242119	0	0.134802	0.0470526	0.0120266	0.463686	0.013876	0	0.020664	0.0135829	0.0055006	0	0.179178	0.0955297	0.0121002	0.329767	0.0451336
CYP3A7	0.000809416	0	0	0.00161059	0.001634	0.0136712	0.0074309	0	0.097256	0	0.00314041	0	0	0	0.00538608	0	0	0.00141432	0.452907	0	0.00734272	0	0
NCOA2	0.267831	0.315682	0.198808	0.307239	0.327718	0.332782	0.356273	0.149806	0.407379	0.204639	0.426821	0.355556	0.381726	0.160623	0.213521	0.232213	0.247722	0.29505	0.398529	0.244256	0.269297	0.417976	0.26676
NQO2	0.214711	0.266211	0.233934	0.212056	0.308818	0.329389	0.391246	0.11586	0.134696	0.140127	0.184903	0.0918695	0.120278	0.0661047	0.136567	0.108273	0.0623681	0.0479237	0.198616	0.0764296	0.117737	0.111968	0.0957396
FDXR	0.150688	0.281792	0.327115	0.178933	0.0767704	0.0533777	0.0937261	0.0614283	0.0331982	0.106482	0.0606781	0.133464	0.0930542	0.0625553	0.217834	0.267178	0.206706	0.0912026	0.108115	0.314444	0.108691	0.173174	0.132664
ARNT	0.106177	0.0768711	0.0568405	0.106113	0.09723	0.15117	0.117083	0.167425	0.115892	0.131461	0.193308	0.248044	0.144704	0.23422	0.130484	0.132771	0.122266	0.134725	0.162541	0.22657	0.315972	0.281129	0.117468
CYP2B6	0.0393785	0.0215171	0.0404731	0.0530287	0.0747241	0.0775965	0.303802	0.0106648	0	0.00570586	0.00862116	0.0295734	0.00403115	0.0300066	0.0127786	0.0409842	0.046421	0.0952721	0.00475301	0.0127626	0.003666	0.0523298	0.0489051
FMO1	0.000565604	0.000901625	0	0.0159997	0.0384221	0.0514505	0.298816	0	0.00309618	0.0119967	0	0.00537254	0	0.0625553	0	0	0.000974292	0.00148173	0	0	0.00278825	0	0.00508512
CYP2W1	0.128781	0.0642434	0.0417054	0.0230167	0.00586784	0.0154441	0	0.10831	0.0062932	0.0374508	0.0359794	0.15466	0.00668782	0	0.0795516	0.0251248	0.0132809	0.0022839	0.00756837	0.284253	0.0709087	0.274918	0.0190322
SMOX	0.0765882	0.0342334	0.0916957	0.0677411	0.181019	0.223139	0.0539791	0.0978453	0.0909338	0.0507195	0.0476773	0.175252	0.0316278	0.0459129	0.016926	0.0129472	0.00909752	0.0174674	0.0309274	0.0306055	0.0175546	0.0721066	0.0126145
FDX2	0.125347	0.130462	0.11055	0.0914484	0.0613462	0.0262891	0.0561041	0.0960194	0.0464116	0.11658	0.0410369	0.178497	0.102358	0	0.12869	0.145694	0.123031	0.0829478	0.0491957	0.0205491	0.084423	0.215242	0.131764
PAOX	0.0236344	0.0301398	0.0124026	0.058819	0.106115	0.123183	0.175286	0.00722252	0.10157	0.00646628	0.0205175	0.0665608	0.0672374	0.140552	0.0199836	0.0289598	0.0407323	0.0554909	0.0341282	0.0311231	0.0313175	0.0350612	0.0164196
CYP2R1	0.103406	0.159296	0.0429809	0.14916	0.123286	0.100483	0.0838312	0.0193625	0.053964	0.0510521	0.0665567	0.0470953	0.114384	0.144865	0.080785	0.115838	0.124252	0.123154	0.0606305	0.0743802	0.070022	0.0227208	0.0701456
POMC	0.0241567	0.0281656	0	0.0176418	0.0129158	0.0100688	0.0112979	0.0817936	0.0308386	0.0261165	0.0437696	0.0909049	0.0106405	0	0.0132847	0.0184179	0.012932	0.00603307	0.0570284	0.102423	0.0156046	0.0664978	0.00940475
CBR3	0.0161914	0.101341	0.0243201	0.0144108	0.000286237	0.000879617	0.00436983	0	0	0	0.026834	0	0.00363505	0	0.0267608	0.0380123	0.00511135	0.00413087	0.000656064	0.0450854	0.0450125	0	0
CYP4F11	0.0173398	0.00348898	0	0.0175328	0.0645319	0.0825415	0.0979748	0.0242629	0.00788006	0	0.00314695	0.030181	0.0188503	0	0.0111004	0.00569074	0.0133408	0.0188736	0.0179025	0	0.0126401	0.0210267	0.0278247
CYP2U1	0.0717784	0.0294515	0.0148258	0.0545877	0.0129822	0.0151847	0.0829757	0.0241111	0.0042564	0	0.0235603	0	0.00798233	0	0.0209909	0.0358843	0.0399386	0.0125107	0.00139215	0.0701999	0.0278732	0.0151497	0.017702
CYP4B1	0.00268036	0.00821583	0	0.0106076	0.0589976	0.0806317	0.0163805	0	0	0	0.0055546	0	0.0035662	0	0.00232209	0	0.000253089	0	0	0	0.00306336	0	0
ALDH3A1	0.0398524	0.034905	0.0341626	0.0667819	0.0768157	0.0160062	0.0144154	0.0567515	0.0445899	0.0182598	0.0121015	0.00971881	0.00635023	0.0787432	0.0644106	0.0449986	0.0456878	0.0241035	0.0098252	0.0187037	0.0508108	0	0.0294813
CYP2E1	0.00528757	0	0	0.00115888	0.000955753	0.000458536	0	0	0.0337338	0.00728304	0	0.0086354	0	0	0.00165013	0.00183717	0.000787841	0.00116731	0.077734	0	0.000338751	0	0.00291783
CYP7A1	0	0.00115267	0	0.000900037	0.001382	0	0	0	0	0	0	0	0	0.0686352	0	0	0	0	0	0	0	0	0
CYP39A1	0.029983	0.0108247	0.0143743	0.0159021	0.000475849	0.000447225	0.00376958	0	0.00533261	0.0481819	0.00822284	0.0135938	0.0355459	0	0.0275046	0.014715	0.021829	0.00996522	0.0270744	0.0235471	0.0580499	0.0466375	0.0397292
CYP2C8	0.00411903	0.00349043	0	0.00331259	0.0123657	0.0332411	0.0440846	0	0.0182291	0	0	0	0	0	0.00141039	0.00341262	0.000772858	0.0130818	0.00162128	0.00712382	0.00128412	0.0274819	0.00669088
CYP7B1	0.00640184	0	0	0	0.00196675	0	0	0.00516813	0	0	0	0	0.00211144	0	0.00898564	0.00365508	0.00287401	0.00901472	0.00167247	0.00712382	0.00115879	0.0339089	0.00413688
CYP2A7	0	0	0	0	0	0	0	0	0	0	0.0294474	0.0125949	0	0	0	0	0	0	0	0	0	0	0
CYP4A11	0.00234306	0.00319104	0.0177827	0.014841	0.0281311	0.0114849	0.0148883	0	0	0.00639857	0	0	0.00242213	0	0	0.00318866	0	0	0.00271456	0	0	0	0
CYP1B1	0	0.00543523	0	0.000382503	0.000515256	0	0	0	0	0	0.00413782	0.00883182	0	0	0.000833331	0.0259254	0.000914208	0	0.00296798	0	0.0152567	0	0.000776549
CYP26B1	0	0	0	0.000706728	0	0.00186242	0	0	0	0	0	0	0.00519156	0	0	0	0	0.00679049	0	0	0	0	0.0244458
CYP27B1	0.010492	0.00146232	0.00428918	0.00718611	0.00448225	0.00279256	0.00503167	0.00728826	0.0192279	0.0116003	0.00676863	0	0.00515822	0	0.00453891	0.00784553	0.00712083	0.00873769	0	0	0.0110722	0.0143121	0.00136156
AOC2	0	0.00513339	0.00962912	0.00399957	0.00119807	0.00618046	0	0	0.0069644	0.0156352	0.000820135	0	0.00288643	0	0	0.000870255	0.00098866	0	0	0	0	0.00880711	0
CYP46A1	0.00212825	0	0	0.00381974	0.00142466	0.00231166	0.00445797	0.00516813	0.00767208	0	0	0.00582183	0.01459	0	0	0.00116016	0.00318004	0.00225124	0	0	0.00694674	0	0.00621874
CYP1A1	0	0	0	0	0	0.00832942	0	0	0	0	0	0	0.00714572	0	0	0	0	0	0	0	0	0	0
AHRR	0	0	0	0.00131377	0	0	0.00237739	0	0	0	0.00481088	0	0.00612471	0	0.00275221	0	0.00088304	0	0	0	0	0	0
FMO3	0.00225371	0	0	0	0.0006415	0.000375505	0.00113181	0	0	0	0	0	0	0	0.00110273	0.0018903	0	0	0	0	0.00485622	0	0
CYP3A43	0	0	0	0	0	0	0	0	0	0	0	0	0	0	0	0	0.00166564	0	0	0	0	0	0.00478213
PTGIS	0	0	0	0.000249034	0.000964638	0	0	0	0	0	0	0	0	0	0.00442296	0.000846315	0	0.000976841	0	0	0.000478182	0	0
CYP4A22	0.00158362	0	0	0.000948661	0.00430944	0	0	0	0	0	0	0	0	0	0	0	0	0	0	0	0	0	0
AOC3	0	0	0	0.00296187	0.00319876	0.00293332	0	0	0	0	0	0	0.00428378	0	0	0	0	0	0	0	0	0	0
CYP4F8	0.00172921	0	0	0.00124171	0.0012163	0.000633502	0	0	0	0	0.000820135	0	0	0	0	0.00145048	0.00387557	0	0	0	0.000899905	0	0
CYP19A1	0.000397439	0	0	0	0.000410034	0	0	0	0	0	0	0	0	0	0	0	0	0	0.00302251	0	0	0	0

### Sheet: Phase II Metabolism by Lineage
	SI_ISC	SI_TA	SI_TA2	SI_earlyAE	SI_intermAE	SI_matureAE	SI_AE2	SI_paneth	SI_tuft	SI_secretory_prog	SI_goblet	SI_EEC	SI_BEST4	SI_FAE	C_ISC	C_TA	C_earlyACC	C_lateACC	C_tuft	C_secretory_prog	C_goblet	C_EEC	C_BEST4
HPGDS	0.00307577	0.00393897	0.020562	0.0146679	0.00662889	0.0100159	0	0	40.7174	0	0.00200648	0.0174672	0.00554401	0.156247	0.0119917	0.0103846	0.0123316	0.0135315	21.728	0	0.00475585	0.193032	0.0142005
SLC26A2	0.178575	0.333037	0.45108	0.573327	0.579096	0.488625	0.819064	0.111959	0.281143	0.204605	0.221109	0.435877	0.328633	0.242843	0.894317	5.24874	8.52096	36.169	0.543243	0.24681	0.300594	2.15548	1.26319
GSTP1	7.22493	15.3001	15.2821	8.25455	5.9152	3.19584	2.52856	4.3363	16.1152	7.63036	6.5768	3.54204	13.2139	13.0695	7.17434	10.2874	6.19595	3.55397	11.7191	10.0248	5.09875	3.86138	5.11515
GSTA1	1.88716	5.49066	7.46414	9.65806	15.8351	1.74789	12.5948	1.07492	0.911845	2.92792	1.33564	0.4921	0.738999	1.76283	0.108917	0.246353	0.184873	0.165357	0.0944168	0.512193	0.324166	0.334795	0.103002
UGT2B17	3.35634	3.07485	2.76331	5.02998	5.91399	5.02011	5.51645	0.263103	0.560582	1.47985	0.912886	0.954087	1.8039	2.44442	5.22344	8.49815	9.9574	12.9344	0.596347	1.30727	1.68818	1.05285	4.85558
MGST3	3.5084	4.29127	4.92517	4.31529	7.66026	3.78511	4.44316	0.988492	7.11742	2.58432	2.3977	3.75903	4.33902	9.68591	2.773	3.07876	2.27423	3.2449	5.10587	3.89648	1.21952	2.87491	2.45298
MGST1	2.32724	5.07173	5.22274	3.0223	1.89076	0.960371	1.7183	0.966807	0.744592	1.60171	1.03466	0.573446	1.74275	5.3144	4.37731	8.39125	6.8009	5.92602	1.33377	2.64673	1.82887	0.580977	2.27807
GCLM	0.133527	0.219748	0.332847	0.322761	1.10221	1.60963	0.94576	0.720161	0.155036	0.861321	1.36976	5.68922	0.167512	0.467472	0.280857	0.392309	0.281418	0.275475	0.185026	0.298023	0.201573	1.26256	0.191779
GSTK1	2.34451	2.09395	1.72228	2.52468	2.93842	2.11146	2.12389	1.25234	2.0044	1.19811	1.1203	4.69504	2.76016	2.8468	1.73612	1.65829	1.83716	1.60807	2.05843	0.885173	1.15832	2.53251	1.85556
UGT2A3	1.09555	1.83472	2.19946	2.32115	3.57231	3.85399	2.80854	0.0304957	0.418592	0.270102	0.208809	0.18315	0.660615	4.09164	0.986478	1.86705	1.70096	1.54345	0.130846	0.220516	0.197251	0.126113	1.01714
UGP2	0.559302	0.743902	1.35891	0.623806	0.804925	1.20571	0.996432	0.415266	0.743942	0.677493	0.661184	0.575733	0.631948	0.498389	0.76585	1.16106	1.24598	3.6016	0.965942	1.02402	0.908527	0.605181	1.12751
GSTO1	1.47434	2.31282	2.60048	1.69943	2.13825	1.65368	1.58936	0.636645	1.47262	1.09234	1.33594	1.58466	1.66009	3.40476	1.02343	1.22816	0.812512	0.679166	1.05928	1.31707	0.905783	1.34593	0.911827
CNDP2	0.576659	0.782567	0.847612	1.01398	1.91611	2.17744	3.38156	0.392661	1.29564	0.594465	0.971205	0.691523	0.872462	1.03321	0.470972	0.652074	0.620364	0.731949	1.42308	0.692582	0.677538	1.02299	0.667404
SULT1B1	0.267367	0.761039	0.983126	1.31002	2.50265	2.90364	2.59429	0.0413395	0.231839	0.0874122	0.220767	0.381744	0.658765	0.625091	0.346737	0.960095	1.18672	2.43353	0.108571	0.188168	0.361535	1.17145	1.86284
UGT2B7	0.0522192	0.183911	0.173839	0.233371	1.24265	2.87262	1.23997	0.691482	0.105022	0.240222	1.53417	0.593175	0.241432	1.31925	0.0195808	0.12331	0.0473356	0.0889325	0.0330678	0.151099	0.267291	0.0565735	0.147286
MGST2	2.08615	2.28444	2.42248	1.7191	1.85358	1.37575	1.40449	0.943885	2.10277	1.46268	1.22491	1.59656	1.48468	2.42546	1.34032	1.54249	1.19676	1.06419	2.68626	1.10467	0.972924	1.50497	1.22289
AKR1A1	1.45359	1.88855	2.21264	1.71852	2.49593	1.94599	2.64626	1.25719	1.18802	1.88188	1.50223	1.54177	1.59679	2.51906	1.24812	1.26426	1.08443	0.913955	0.949081	1.92898	1.22658	1.06157	1.28362
SULT1A1	0.306817	0.430308	0.475479	0.890053	2.52167	2.46405	2.31251	0.31078	0.827272	0.328536	0.615213	0.258123	0.990781	0.700155	0.305713	0.556471	0.803204	1.60467	0.760588	0.265738	0.485918	0.311813	0.768293
SULT1E1	0.167734	0.152234	0.165486	0.461726	0.4769	0.0846264	0.284214	0.00722252	0.0195549	0.099612	0.0582784	0.0283227	2.38366	0.32046	0.00435183	0.010568	0.00339051	0.00285215	0.00903282	0.0101076	0.00652595	0.0437026	0.10031
PAPSS2	0.0910146	0.179781	0.216289	0.418904	0.673571	0.659683	1.6004	0.0283676	0.741708	0.0627773	0.230551	0.304383	0.094794	0.371877	0.306895	0.655089	1.07584	2.34114	1.72638	0.112265	0.26046	0.370044	0.643405
ESD	1.57412	1.89398	2.00421	1.23103	0.980603	0.606355	0.572192	0.639597	1.17145	1.31468	0.731225	1.72702	0.966391	1.53905	1.78478	1.7973	1.23701	0.797898	1.2128	1.32087	0.788254	1.50944	0.877667
MAT2A	0.503432	0.750783	0.751589	0.573395	0.75484	0.799173	0.404769	0.615094	1.82025	1.10636	1.25732	0.784571	0.397484	0.576916	0.654079	1.08888	0.852782	0.571016	1.87151	1.00113	1.02071	1.08215	0.826177
GCLC	0.26082	0.248324	0.266501	0.315591	0.3021	0.157219	0.299435	0.257568	1.33547	0.279599	0.243292	0.706887	0.127448	0.333572	0.156635	0.120965	0.146059	0.172561	0.408492	0.514163	0.260679	1.65538	0.16534
SULT2A1	0.0600393	0.144056	0.205177	0.294798	1.42865	1.02087	1.65083	0.0151903	0.0746445	0.0143311	0.0718207	0.0349991	0.0210938	0.0625553	0.00313363	0.0274687	0.0143615	0.0243011	0.00271456	0	0.0147485	0.044132	0.0199855
GGCT	0.651482	1.64655	0.925063	0.603735	0.395585	0.233062	0.335918	0.238452	0.178334	0.625128	0.398292	0.402641	0.399606	0.186844	0.864116	1.61713	0.89478	0.538558	0.23671	1.30231	0.577202	0.535576	0.495832
TRMT112	1.19246	1.41598	1.32042	0.732646	0.347515	0.30911	0.400633	1.02058	1.18812	1.01064	1.05773	1.1823	0.622481	1.46395	1.36455	1.32317	0.874218	0.305543	0.951107	1.13859	0.84775	1.03147	0.765698
UGDH	0.522114	0.53971	0.629409	0.490917	0.474465	0.374807	0.368169	0.540923	0.215912	0.891343	0.983802	0.65424	0.614466	0	0.754803	0.71797	1.02003	1.44528	0.299013	0.537433	1.04054	1.25277	0.955198
COMT	1.36568	0.952007	0.708481	0.820309	0.654201	0.300476	0.463192	0.663482	1.06926	0.379566	0.895919	0.799343	1.035	1.43575	1.02343	0.847461	0.59576	0.393473	0.927816	0.585313	0.450972	0.976138	0.639513
GSTM4	0.663561	0.943912	0.979053	1.1158	1.32926	0.711638	1.21933	0.18651	0.200967	0.24743	0.250135	0.132844	0.18824	0.159864	0.226576	0.372578	0.356536	0.349574	0.284246	0.326477	0.308269	0.145002	0.150998
GSTM3	0.82755	1.0176	0.834429	0.716065	0.906458	1.11173	0.781344	0.121488	1.00862	0.450968	0.253049	1.27862	0.526014	0.845043	0.509165	0.44019	0.278772	0.127388	0.392347	0.314239	0.123913	0.743221	0.11235
AHCY	0.848645	1.24879	0.81025	0.760366	0.402312	0.229745	0.171645	0.50705	0.167849	0.829363	0.644577	0.431377	0.260752	0.521297	0.806521	0.962883	0.767439	0.297521	0.202012	0.86648	0.571586	0.369167	0.489164
GSTO2	0.37839	0.417282	0.404786	0.286215	0.172203	0.0922163	0.128335	0.242325	0.335575	0.442017	0.472753	0.657568	0.367969	0.385465	0.350318	0.361369	0.275334	0.0948347	0.310527	0.253879	0.365779	1.22201	0.275553
GSTA2	0.0469008	0.20398	0.487395	0.65526	1.1571	0.0331604	0.724802	0.0316666	0.0360804	0.0865139	0.0183112	0	0.0800396	0	0.0165509	0.0166518	0.00438975	0.00583592	0.00614755	0.0129949	0.00630399	0	0.00120703
GGT6	0.428884	0.640469	0.573953	0.695855	0.645981	0.294555	0.675956	0.326961	0.0923972	0.674252	0.586472	0.122853	0.479571	0.0520823	0.457485	0.617983	0.71608	1.1043	0.0871628	0.456416	0.587862	0.117649	0.78308
ABHD14B	0.673725	0.75377	0.829435	0.825819	0.802061	0.590597	0.781289	0.394296	0.742723	0.513774	0.833876	1.01104	0.43386	0.362954	0.580616	0.597438	0.759568	0.524028	0.526412	0.448518	0.629666	0.923473	0.504695
PODXL2	0.209147	0.119047	0.0639404	0.107203	0.0491368	0.0283802	0.0327883	0.162331	0.532945	0.337703	0.121716	0.867964	0.146048	0	0.29116	0.263892	0.188509	0.10351	0.506671	0.218084	0.18032	0.738008	0.304453
MAT2B	0.551765	0.604598	0.727327	0.603724	0.589186	0.64546	0.651795	0.456133	0.718397	0.825665	0.579414	0.111199	0.670234	0.759401	0.401568	0.495475	0.475995	0.469851	0.616305	0.420132	0.385986	0.262709	0.466382
GSTA4	0.282319	0.124929	0.109754	0.143695	0.115783	0.0497613	0.0657382	0.328636	0.302787	0.809398	0.491701	0.558162	0.120301	0.378928	0.197281	0.117748	0.136735	0.0440659	0.424209	0.790945	0.252767	0.800702	0.125075
GSS	0.395932	0.766049	0.747859	0.507554	0.329164	0.207767	0.237575	0.0830404	0.48988	0.612148	0.415477	0.211288	0.37527	0.455455	0.451055	0.780748	0.679692	0.510814	0.501413	0.659835	0.600775	0.287028	0.549623
TPST2	0.122743	0.192043	0.111414	0.167109	0.154919	0.120622	0.0952015	0.0636558	0.310236	0.155461	0.126294	0.75638	0.0992515	0.280321	0.126872	0.0967404	0.11372	0.0903533	0.486688	0.0239184	0.0633747	0.0246308	0.0838649
GSTZ1	0.239991	0.349092	0.380162	0.360205	0.320618	0.222264	0.252944	0.163874	0.255226	0.580742	0.402525	0.709592	0.226241	0.629856	0.307554	0.378715	0.313644	0.378705	0.226408	0.364465	0.439087	0.474067	0.299449
TPMT	0.260597	0.250473	0.553899	0.402117	0.506118	0.417515	0.514926	0.188349	0.256245	0.0873	0.316454	0.269367	0.424469	0.698099	0.268798	0.386093	0.381564	0.679998	0.324912	0.167502	0.240494	0.222355	0.628653
SLC35D1	0.144935	0.174771	0.297688	0.180491	0.284074	0.395217	0.312229	0.0636618	0.239398	0.137172	0.154891	0.240133	0.28008	0.29452	0.117895	0.30287	0.347372	0.627487	0.480015	0.114602	0.206417	0.21962	0.344545
SLC35B3	0.203302	0.260937	0.352474	0.267883	0.220309	0.2779	0.268209	0.192417	0.205033	0.318189	0.458871	0.212979	0.290627	0.358974	0.223326	0.341953	0.382579	0.327585	0.38151	0.552026	0.430016	0.243941	0.368568
SLC35B2	0.190629	0.298567	0.327096	0.161187	0.134839	0.123189	0.101918	0.158599	0.38334	0.493057	0.278327	0.271481	0.172053	0.0899693	0.225034	0.407581	0.299269	0.189536	0.544355	0.431351	0.294134	0.248907	0.25612
BPNT1	0.169765	0.270032	0.158268	0.267704	0.412845	0.480575	0.52608	0.0634603	0.255069	0.188548	0.195989	0.419351	0.323197	0.343292	0.12578	0.142051	0.24458	0.420093	0.191638	0.0696696	0.159322	0.285658	0.232203
UGT3A1	0.0192703	0.148492	0.14322	0.0995181	0.126646	0.0443225	0.0293525	0	0.00429632	0.0283062	0.000820135	0.0109986	0.524041	0.39309	0	0.00178232	0.00173067	0.00443534	0	0	0.00167675	0	0
PAPSS1	0.23609	0.237142	0.111934	0.149048	0.0957247	0.0849129	0.0709053	0.073718	0.360758	0.286301	0.216197	0.462198	0.153102	0.427617	0.195168	0.159183	0.140076	0.0725355	0.316551	0.374624	0.192687	0.519643	0.147032
SULT1A2	0.0143696	0.00567078	0	0.0343613	0.257717	0.479733	0.462658	0	0.0735497	0.00728304	0.0223751	0	0.0440404	0.16332	0.00706968	0.0196188	0.00683345	0.138765	0.0416533	0.0424649	0.0121789	0	0.0345126
ABHD10	0.122564	0.204345	0.138955	0.131318	0.0841331	0.0570262	0.0655932	0.204193	0.244503	0.346037	0.223142	0.0838429	0.131395	0.433806	0.226731	0.212043	0.180002	0.0893276	0.298452	0.47406	0.191747	0.165306	0.174832
MTR	0.246487	0.277273	0.214755	0.240054	0.188254	0.112263	0.181415	0.264863	0.206427	0.216123	0.163709	0.1556	0.226678	0.306089	0.284683	0.398704	0.296996	0.132636	0.167161	0.370653	0.297965	0.463672	0.255964
SULT1C2	0.0775384	0.0899192	0.0819471	0.179148	0.192536	0.0484564	0.0498407	0	0.0102041	0.00675601	0.0436644	0.0407264	0.434362	0	0.0108986	0.0196799	0.0140802	0.00740127	0.024749	0	0.0354773	0	0.0717712
GGT1	0.0397283	0.0306917	0.0695966	0.0236433	0.0792637	0.197534	0.107191	0.0157983	0.0361335	0.0234045	0.046809	0	0.00831341	0.349072	0.00271779	0.0581553	0.0394701	0.0384731	0.050149	0.0196543	0.0179799	0	0.0113205
MTRR	0.0998494	0.115858	0.13675	0.113395	0.111522	0.0735522	0.0730657	0.0704153	0.2034	0.137224	0.209448	0.226041	0.130688	0	0.0762346	0.147554	0.137935	0.0931699	0.339077	0.0552594	0.162372	0.150311	0.122838
OPLAH	0.106369	0.187164	0.0968361	0.221367	0.252123	0.218135	0.281666	0.143602	0.0955381	0.0558425	0.164609	0.0774727	0.156179	0.130771	0.0677409	0.192163	0.250451	0.313846	0.0358832	0.0321545	0.178467	0.049407	0.102199
NAT2	0.0537016	0.0918193	0.1114	0.119993	0.224028	0.30894	0.237236	0.0903528	0.0546121	0.0225009	0.064945	0.0611425	0.123812	0.208911	0.0346401	0.0505991	0.0805297	0.134919	0.0200084	0.075606	0.0541821	0.0556482	0.124481
CHAC2	0.0532684	0.198497	0.261567	0.0858877	0.0402858	0.0218637	0.0233055	0	0.0371106	0.116512	0.0766694	0.0660359	0.0224966	0.10725	0.030754	0.144937	0.0755326	0.0515345	0.0520179	0.010132	0.0331762	0	0.0539133
SULT4A1	0.0384003	0.0616585	0.105531	0.0765576	0.188657	0.25232	0.0264429	0	0.045287	0.0655834	0.026659	0.116706	0.0432095	0.0300066	0.00171413	0.00570638	0.0023983	0.0153879	0.000448344	0	0.00324699	0	0.00122683
SULT1A3	0.0901797	0.164811	0.220645	0.169294	0.246216	0.139435	0.111846	0.0294972	0.0265798	0.106851	0.0367801	0.0335007	0.0885839	0	0.0167882	0.0364065	0.0670508	0.0665857	0.0322316	0.0401909	0.0423586	0.0558574	0.0726294
GGT7	0.139935	0.132238	0.0757794	0.132572	0.173745	0.217101	0.127234	0.108447	0.209231	0.166856	0.129707	0.176382	0.18296	0.0470086	0.127341	0.15744	0.158692	0.0726877	0.221937	0.0932472	0.199165	0.175816	0.235863
N6AMT1	0.0503871	0.0722773	0.0688965	0.0600311	0.0318733	0.0141369	0.0317716	0.0166296	0.0797104	0.115832	0.050253	0.0550977	0.0454375	0	0.0707138	0.0918692	0.0738767	0.052759	0.0599158	0.027142	0.0906891	0.20549	0.073397
SULT2B1	0.0886211	0.0673326	0.0601481	0.0771907	0.0883505	0.0751664	0.179026	0.202971	0.0315268	0.192718	0.158145	0.117923	0.0425906	0.0470086	0.0196571	0.0131993	0.0122484	0.0151848	0.0116532	0.0206238	0.0606375	0.152396	0.0290204
SULT2B1	0.0886211	0.0673326	0.0601481	0.0771907	0.0883505	0.0751664	0.179026	0.202971	0.0315268	0.192718	0.158145	0.117923	0.0425906	0.0470086	0.0196571	0.0131993	0.0122484	0.0151848	0.0116532	0.0206238	0.0606375	0.152396	0.0290204
UGT1A1	0.0121089	0.0136453	0.0158786	0.0450914	0.163431	0.188817	0.0509836	0.039457	0.0152577	0.0346505	0.0375117	0.0387339	0.027425	0.0787432	0.0189557	0.0165648	0.0331033	0.0640771	0.00787837	0.0428894	0.0527947	0.0247867	0.0316823
GSTM2	0.0854397	0.01938	0.00439032	0.0369553	0.0321406	0.0249961	0.0182542	0.0374643	0.00429632	0.0248498	0.00390273	0.147584	0.022856	0	0.0082786	0.00756308	0.0152776	0.00858738	0.00214945	0	0.0115226	0.156299	0.00530888
TPST1	0	0.00566962	0	0.000641785	0	0.000977457	0	0	0	0	0	0.0672062	0	0	0.0271517	0.00700295	0.0118808	0.00270645	0.02504	0.0172859	0.0164527	0.14635	0.00478472
UGT2B15	0.0116992	0.0107349	0.00631222	0.0211244	0.0184302	0.0135875	0.0185328	0	0	0.0532083	0.0600065	0.14165	0.0104965	0.0625553	0.030537	0.0524971	0.0593383	0.0463357	0.000478002	0.0382877	0.0414914	0.0332041	0.0203811
NNMT	0.00204289	0.000716965	0	0.00520657	0.0069717	0.00737844	0.000912379	0	0	0	0.0125749	0.0322921	0	0	0	0	0	0	0	0	0	0.116053	0
AS3MT	0.019117	0.0219419	0	0.00619323	0.0136299	0.0138934	0.00324771	0	0	0.00356305	0.0092888	0.0676978	0.0218499	0	0.00456031	0.0078914	0.00316469	0.00746294	0.00161129	0.00879147	0.00189036	0.00939191	0.00556928
GLYATL1	0.0123712	0.0185177	0	0.0103557	0.00194909	0	0	0	0.0054893	0	0	0.0110656	0.00292262	0	0.0029467	0.00302033	0.00108183	0	0.059758	0	0	0	0.00390269
UGT1A10	0.00195806	0.00239115	0.00419309	0.0250535	0.0276925	0.0126135	0.0267459	0	0.00842879	0.0186559	0.00717665	0.0252927	0.0164956	0	0.00059718	0.00790858	0.0227086	0.0477113	0.000978273	0.0253953	0.033009	0	0.0307371
GSTT2B	0.00486499	0.00157758	0	0.000775946	0	0.000631191	0	0	0.0160073	0	0.028375	0.0470213	0	0	0.0144794	0.00375465	0.00294573	0	0.0398904	0	0.00689863	0.00767244	0.00129125
ACSM1	0.0143812	0.00395184	0.0200143	0.0118716	0.0100249	0.00528505	0.00589971	0.019451	0.00313798	0.00979705	0.0237677	0.0146106	0.0216942	0	0	0	0.0034804	0.00373952	0	0.030159	0.00974399	0.0113159	0.0411065
CHAC1	0.000802499	0.00235981	0.0151895	0.00179708	0.00222376	0.0036957	0	0	0.00642595	0.025208	0.0367634	0.0321304	0	0	0.00254967	0.00258066	0.00589395	0	0.00878127	0	0.0163256	0	0.0118949
SLC26A1	0.00945427	0.0175844	0.0287655	0.0123526	0.024934	0.0195544	0.0362754	0	0	0.00705053	0.00972365	0.0120558	0.00658607	0	0.00595081	0.00632516	0.00519149	0.00596398	0.0120167	0	0.0059349	0.00782915	0.00111662
UGT1A7	0.00146022	0.00334056	0.0117483	0.00862196	0.00470537	0.00385413	0.00483023	0.0102378	0.0112677	0.0262285	0.00395851	0.0171956	0	0	0.00307201	0.00517124	0.0242523	0.0321739	0	0	0.0150935	0.00753209	0.0218225
UGT1A8	0	0	0	0.00114672	0.00267064	0.00119108	0.00522202	0	0	0	0	0	0	0	0.00362677	0.00371344	0.00834916	0.0131043	0.000439469	0	0.00810743	0	0.0309266
GSTM1	0.00680898	0.0144038	0.0271454	0.0129891	0.0174816	0.0120223	0.016381	0	0.0118167	0	0	0	0.00754869	0	0.00937757	0	0.00271052	0.000944912	0	0	0.00325536	0	0.00102423
UGT1A6	0.00144605	0	0.00522881	0.0100951	0.00813188	0.00456673	0.0104183	0.0195294	0	0	0.0198824	0	0.00476271	0	0.00442298	0.000817829	0.0185966	0.022516	0	0	0.0160949	0	0.0111971
GGT5	0	0	0	0.000584449	0.000770392	0.000479613	0.00100886	0	0	0	0	0.0179674	0	0	0	0	0	0.00151266	0.00761618	0	0.00109879	0.0121577	0
SULT1A4	0.00222951	0.0120231	0.0117241	0.00630929	0.0157137	0.0118758	0.0137807	0	0.00706478	0	0.0020058	0.0107101	0.0122949	0	0.00263234	0.0016414	0.00254557	0.00493769	0.00956131	0	0	0	0.00809816
UGT1A9	0.00035224	0	0	0.00343892	0.00160872	0.00209079	0.00552732	0	0	0.00646628	0.00190991	0	0.0130966	0	0.00111484	0.00373267	0.00720844	0.0123333	0	0.00463382	0.00900759	0	0.0095437
UGT1A4	0	0	0	0	0.00106428	0.00170877	0.00272066	0	0	0	0.0107064	0	0	0	0	0.00556331	0.00133826	0.00646628	0	0.00463382	0.00461212	0	0.00170077
UGT1A5	0.000711809	0	0	0.000518727	0.00123027	0.00109759	0.00365164	0	0	0	0	0	0	0	0.000909135	0	0.00157098	0	0	0.0106031	0.000772098	0	0.0024096
UGT2B11	0	0	0	0	0.00316951	0.00394485	0	0	0	0	0	0.0105528	0	0	0.00108836	0	0.000764646	0	0	0	0.00110787	0	0
MAT1A	0.000625154	0	0	0	0.000352149	0.00125539	0.000995816	0	0	0	0.00218174	0	0.00192926	0	0.00348836	0.00829218	0.000842204	0	0.000439469	0	0	0	0.00894789
UGT2B10	0.000742634	0	0	0	0	0.000276542	0	0	0	0	0.000891926	0	0	0	0	0	0	0.00351703	0	0	0.0026313	0	0
UGT1A3	0.000357711	0	0	0.000436817	0.000674959	0.000402853	0	0	0	0	0.00235276	0	0	0	0	0.00184228	0.00178971	0	0	0	0.00149211	0	0.00298453
UGT2A1	0	0	0	0	0	0	0	0	0	0	0	0	0	0	0	0	0	0.00107721	0	0	0	0	0.0019787
GSTA5	0	0	0	0	0.00175577	0	0	0	0	0	0	0	0	0	0	0	0	0	0	0	0	0	0
ACSM2A	0	0	0	0	0	0.000592754	0	0	0	0	0	0	0.00175541	0	0.00141039	0.00116694	0	0	0	0	0	0	0

### Sheet: Phase I Metabolism by Region
	Duodenum	Jejunum	Ileum	AC	TC	DC
CES2	10.1786	8.28497	10.309	2.12386	2.80079	2.87669
CYP3A4	3.12011	3.44998	8.14944	0.165505	0.178997	0.119766
CYP3A5	5.18651	5.25931	7.93066	1.2215	1.08665	1.17771
HSP90AB1	3.85081	3.72042	3.04951	4.92958	4.74779	4.82298
CMBL	3.3147	3.03588	3.65805	1.28466	1.44596	1.23999
ALDH1A1	3.61585	3.04615	2.73307	1.25108	1.03818	1.08795
MAOA	3.21904	3.42899	3.57822	1.55243	1.83029	1.88255
AOC1	2.59534	2.39371	3.55492	1.9827	2.13967	2.47924
ADH1C	2.6611	1.71415	1.66349	1.81594	2.02249	1.79408
ALDH2	2.15945	2.36362	2.4108	2.08714	2.36488	2.40294
PTGES3	1.70677	1.84556	1.87277	2.09035	2.3221	2.09645
POR	1.50778	1.34935	2.08136	0.503668	0.52951	0.457937
PTGS1	0.234786	0.258959	0.350313	1.15238	1.10599	1.62738
ADH5	1.12136	1.12665	1.14492	1.5574	1.58055	1.41529
CYP2C9	0.513069	0.635	1.5505	0.0428602	0.0372226	0.0500847
AADAC	0.882767	0.826831	1.41962	0.0117782	0.028745	0.025623
CYP27A1	0.847667	0.964667	1.2479	0.205349	0.262106	0.217769
CYP4F12	0.765277	0.758313	0.894803	0.332609	0.352398	0.324326
CYP51A1	0.673236	0.508577	0.447556	0.789514	0.635938	0.862639
FDX1	0.765913	0.813129	0.831088	0.524823	0.5476	0.492846
CYP2J2	0.409965	0.553253	0.813767	0.225386	0.311119	0.290441
CYB5R3	0.553726	0.553306	0.691452	0.687184	0.715737	0.797442
CYP2C18	0.780674	0.541151	0.745779	0.0292982	0.0305931	0.0253355
ACSS2	0.705645	0.770891	0.634003	0.64626	0.697925	0.603941
NCOA1	0.650736	0.629369	0.697727	0.356496	0.331264	0.3719
CYB5B	0.44277	0.462304	0.475332	0.661795	0.675439	0.577835
CYP4F3	0.458397	0.599589	0.645085	0.0869819	0.0867371	0.076943
RXRA	0.614985	0.571858	0.619564	0.384377	0.361765	0.40545
CES3	0.451502	0.477032	0.448081	0.45759	0.596004	0.534798
CYP4F2	0.330667	0.378427	0.590281	0.0184102	0.0237254	0.0246129
MAOB	0.345984	0.346381	0.538822	0.0554472	0.0386969	0.0662779
ALDH1B1	0.210255	0.253145	0.106718	0.52412	0.504881	0.346924
CYP4V2	0.411727	0.407454	0.506208	0.186837	0.170649	0.204323
CYP2C19	0.453077	0.289807	0.463165	0.0143294	0.00886069	0.0122908
NR1H4	0.394934	0.36293	0.4515	0.0970051	0.0762473	0.066556
BPHL	0.395939	0.380119	0.450196	0.173353	0.186729	0.186277
ACSS1	0.335631	0.430531	0.445186	0.271905	0.321982	0.309928
NCOA2	0.28035	0.369856	0.316959	0.291762	0.264552	0.261925
ADH4	0.361824	0.217769	0.263319	0.0118075	0.0213964	0.0133332
CYP2S1	0.234332	0.253753	0.357331	0.137488	0.130073	0.129158
AIP	0.258437	0.268938	0.345746	0.253358	0.267849	0.249897
ADH6	0.314378	0.3294	0.34274	0.142837	0.154195	0.169087
CYP2D6	0.10546	0.145237	0.340673	0.0223279	0.0245813	0.0195958
NQO2	0.245685	0.250275	0.291676	0.103041	0.102712	0.0951801
EPHX1	0.238026	0.160129	0.20726	0.14433	0.177432	0.177457
CES1	0.204818	0.1599	0.156135	0.0523613	0.0518115	0.0943352
AHR	0.191477	0.182815	0.19537	0.203916	0.184218	0.189632
ARNT	0.110858	0.123468	0.1285	0.17917	0.166976	0.18793
FDXR	0.109849	0.127521	0.101983	0.164987	0.179037	0.135862
SMOX	0.158575	0.0931003	0.117408	0.0139866	0.014182	0.0238672
TBXAS1	0.0270039	0.0300341	0.0177656	0.106118	0.108931	0.149132
CYP2R1	0.0994365	0.126553	0.104243	0.0772569	0.113662	0.0855472
FDX2	0.0860938	0.080565	0.0541328	0.104326	0.109881	0.103342
CYP2B6	0.0666993	0.0486667	0.100435	0.0477856	0.0318573	0.0219719
PAOX	0.0907119	0.0699827	0.0918794	0.0402957	0.0307108	0.0326971
FMO1	0.0152615	0.0301558	0.0863749	0.000271153	0.00249819	0.00156179
CYP3A7	0.000942882	0.00712496	0.0112716	0.0397171	0.0453418	0.0606768
ADH1A	0.0569226	0.00904265	0.0124609	0.000778382	0.00339224	0.000446115
CYP2W1	0.0275105	0.0479907	0.0216149	0.0324808	0.0326717	0.0557293
CYP4B1	0.05401	0.0321357	0.0173413	0.00051203	0.00155122	0.000482541
ALDH3A1	0.0537955	0.0421783	0.0293919	0.052282	0.0368393	0.0283024
CYP4F11	0.0396323	0.0422684	0.0524863	0.0120278	0.0152984	0.016727
CYP2U1	0.0286998	0.0421211	0.0299443	0.0266666	0.0264432	0.0269686
CYP39A1	0.0114897	0.0138702	0.00586904	0.034599	0.0236482	0.0384344
ARNT2	0.013974	0.0219366	0.0054659	0.0340206	0.0368136	0.0348443
CBR3	0.0107965	0.0118191	0.0142051	0.0258594	0.0168873	0.0109558
POMC	0.0230078	0.0136666	0.0189699	0.0206055	0.014577	0.0255214
CYP2C8	0.00670369	0.0162939	0.0198346	0.00473915	0.00307523	0.00297883
ADH1B	0.0119746	0.0171305	0.0109534	0.00200865	0.00556317	0.00482766
CYP4A11	0.0119555	0.0105478	0.0150947	0	0.000760812	0.0010639
CYP2E1	0.0042214	0.000989134	0.00152352	0.00569922	0.00974463	0.0110737
CYP7B1	0.00239854	0.000625785	0.00103043	0.00161469	0.00280181	0.00979156
CYP1B1	0.00207998	0.000181147	0.000284981	0.0083965	0.00625119	0.00517792
CYP27B1	0.00706264	0.0069471	0.0034118	0.00573158	0.00804478	0.00641351
CYP46A1	0.00451365	0.00315339	0.00158969	0.00425059	0.00235019	0.00389038
AOC2	0.00348369	0.00270236	0.00332253	0.000258186	0.000999347	0
CYP26B1	0.000490086	0.0010566	0.000674564	0.003249	0.00297916	0.00244463
CYP1A1	0.00136183	0.00173218	0.00309947	0	0	0
AOC3	0.000881879	0.00176729	0.00300992	0	0	0
CYP4F8	0.00154712	0.000954959	0.000132761	0	0.00279486	0.00106771
FMO3	0.000930256	0.000383705	0.000452861	0.00025975	0.00264628	0.000732366
CYP3A43	0	0	0	0	0.00217391	0
CYP2A7	0.00216914	0.00108472	0.00188249	0	0	0
AHRR	0.000768384	0.00204745	0	0	0.000711373	0.000604325
CYP4A22	0.0010604	0.00105338	0.00144896	0	0	0
CYP7A1	0.000319971	0.000167155	0.0014396	0	0	0
PTGIS	0.000145652	0.000532914	0	0.000876084	0	0.00128599
CYP19A1	0	0.000359358	0	0	0.000729524	0

### Sheet: Phase II Metabolism by Region
	Duodenum	Jejunum	Ileum	AC	TC	DC
GSTA1	6.53968	5.76346	8.42147	0.17305	0.227249	0.209225
SLC26A2	0.423343	0.420332	0.552891	4.93644	8.37453	7.58411
GSTP1	6.72497	6.47158	7.42073	6.10101	7.15398	6.38096
UGT2B17	4.43963	4.15344	4.3678	6.01201	6.76004	5.80553
MGST3	4.337	4.01895	5.7358	2.15839	3.00723	2.44023
MGST1	1.97454	2.05359	2.098	4.32409	4.87369	3.96665
UGT2A3	1.99147	1.95072	3.38623	0.789676	1.22322	1.09741
HPGDS	0.620807	0.792624	1.59654	2.2638	1.84102	2.61763
GSTK1	2.48224	2.28595	2.31731	1.65512	1.73299	1.53844
SULT1B1	1.27123	1.36644	2.33843	0.862976	1.1577	0.878542
AKR1A1	1.92523	1.88637	2.02822	1.09917	1.19396	1.11658
CNDP2	1.31895	1.37919	1.91126	0.740909	0.717048	0.731609
GSTO1	1.62445	1.75539	1.84657	0.882858	0.973995	0.896734
MGST2	1.55952	1.72193	1.78284	1.19261	1.47315	1.28253
SULT1A1	1.49126	1.36151	1.74312	0.705816	0.773961	0.703132
UGT2B7	0.855214	0.936256	1.54054	0.126315	0.11322	0.106961
UGP2	0.785222	0.735616	0.95219	1.24362	1.41778	1.26961
ESD	1.10173	1.0448	0.999815	1.01606	1.27265	1.14508
UGDH	0.508943	0.527484	0.438974	1.05255	0.862909	0.918918
MAT2A	0.818423	0.651124	0.693356	1.03999	0.956839	0.917429
GCLM	0.913782	0.698107	1.03018	0.289305	0.278147	0.236969
SULT2A1	0.571909	0.506631	1.01803	0.00990672	0.0157474	0.0228125
TRMT112	0.598523	0.70348	0.705895	0.792185	1.00538	0.838693
GSTM3	0.86419	0.718776	0.964525	0.278189	0.253117	0.265151
PAPSS2	0.530368	0.490666	0.587983	0.943621	0.917704	0.930113
GSTM4	0.930587	0.818715	0.890223	0.269739	0.348728	0.289506
COMT	0.745849	0.798905	0.66057	0.571866	0.680897	0.665696
GGCT	0.495682	0.481572	0.500565	0.719889	0.793108	0.726733
ABHD14B	0.774953	0.726886	0.669377	0.596569	0.643234	0.647303
GGT6	0.547175	0.551507	0.469868	0.548448	0.672893	0.667383
MAT2B	0.540727	0.624713	0.653287	0.410555	0.484572	0.486907
AHCY	0.595171	0.55863	0.41397	0.577765	0.642417	0.596293
GSS	0.377919	0.405858	0.340156	0.638272	0.592791	0.567007
GSTA2	0.400209	0.345042	0.549841	0.00737521	0.00704548	0.00642039
TPMT	0.396395	0.355058	0.447791	0.375748	0.417968	0.343189
BPNT1	0.299904	0.328608	0.405055	0.204831	0.220793	0.226936
SULT1E1	0.31316	0.397945	0.35733	0.0195632	0.0110934	0.0149644
SLC35B3	0.269494	0.269524	0.251463	0.360878	0.377635	0.370893
GSTZ1	0.3178	0.297926	0.281991	0.357144	0.367484	0.304267
SLC35D1	0.244199	0.207565	0.322362	0.344954	0.337131	0.306307
SLC35B2	0.175432	0.184307	0.158956	0.32016	0.322282	0.289131
GSTO2	0.255325	0.291925	0.201781	0.314279	0.314122	0.293249
MTR	0.211846	0.192969	0.180586	0.295864	0.269298	0.260482
GCLC	0.280259	0.273584	0.29499	0.237644	0.21921	0.233519
SULT1A2	0.152723	0.168868	0.28056	0.0361006	0.0275996	0.0239201
PODXL2	0.126143	0.12675	0.074742	0.269425	0.228729	0.235076
SULT1C2	0.252594	0.0811922	0.0536893	0.0236642	0.0236726	0.0267494
NAT2	0.150811	0.139855	0.229588	0.067785	0.080085	0.0623119
GSTA4	0.150119	0.189282	0.139845	0.175147	0.215108	0.214374
OPLAH	0.200287	0.206134	0.197419	0.196031	0.186612	0.152539
PAPSS1	0.137115	0.172657	0.128741	0.175159	0.163372	0.204579
ABHD10	0.116309	0.115773	0.111546	0.191553	0.196732	0.194163
SULT1A3	0.185298	0.140825	0.121768	0.0444987	0.054092	0.0554386
GGT7	0.140985	0.164904	0.178487	0.169928	0.160756	0.181923
MTRR	0.109147	0.112625	0.105254	0.151508	0.15877	0.145897
TPST2	0.149926	0.144207	0.149725	0.119857	0.123492	0.158456
SULT4A1	0.158168	0.0929534	0.121542	0.0027848	0.0033327	0.00613637
GGT1	0.0273166	0.0590615	0.151671	0.0264526	0.0410715	0.0217905
NAT1	0.145537	0.101406	0.134148	0.0968237	0.107563	0.093914
UGT1A1	0.0823859	0.0660857	0.124221	0.0344106	0.0340976	0.0391575
UGT3A1	0.0956726	0.0559702	0.124191	0.00225203	0.00100729	0.00133137
SULT2B1	0.0814414	0.0857188	0.105558	0.0287073	0.0280409	0.0265983
SULT2B1	0.0814414	0.0857188	0.105558	0.0287073	0.0280409	0.0265983
N6AMT1	0.0377842	0.0483642	0.0373105	0.0740437	0.0897851	0.0603468
CHAC2	0.0619296	0.0434935	0.068911	0.0661209	0.0613386	0.0526476
UGT2B15	0.0122767	0.0224476	0.0220352	0.0455561	0.0391575	0.0383601
GSTM2	0.0347428	0.0417951	0.0254686	0.0106724	0.00912335	0.0194064
UGT1A10	0.0206873	0.013184	0.017061	0.0227404	0.0225724	0.0233515
SLC26A1	0.0186249	0.0164392	0.0178883	0.0062768	0.0068712	0.00382293
TPST1	0.00202312	0.00080152	0.00116701	0.0165696	0.012593	0.0185143
AS3MT	0.017307	0.0146167	0.00682215	0.00248529	0.00473707	0.00526934
UGT1A6	0.00870237	0.00695612	0.00500836	0.0169864	0.0104426	0.0104185
UGT1A7	0.00304535	0.00596844	0.00588194	0.016854	0.016104	0.0162388
ACSM1	0.0148664	0.00995538	0.00749473	0.00944752	0.00712106	0.00690029
SULT1A4	0.00769235	0.00715884	0.01428	0.00511337	0.00106742	0.00444551
CHAC1	0.00369945	0.00480142	0.00522102	0.0130413	0.00505185	0.00515772
GSTM1	0.011724	0.0117002	0.0129269	0.00380372	0.00169082	0.00160604
GLYATL1	0.00749782	0.00724868	0.000682339	0.00809458	0.00345923	0.0118283
UGT1A8	0.00182999	0.00195007	0.000484185	0.0112085	0.00908535	0.0060615
GSTT2B	0.00291618	0.00487544	0.00201673	0.00790937	0.00756315	0.00893999
UGT1A9	0.00231605	0.00289852	0.00252739	0.00678106	0.00555055	0.00851773
NNMT	0.00553328	0.00402998	0.00600218	0.000287151	0.00212835	0.0032867
UGT1A4	0.000523831	0.00278063	0.000616294	0.00305439	0.00351447	0.00152171
UGT1A3	0.00057958	0.00055636	0.000265433	0.00343724	0	0.000576487
MAT1A	0.000258042	0.000754098	0.000995482	0.00156461	0.00281473	0.00189019
UGT2B11	0.00100086	0.000883548	0.00272067	0.000327435	0.000859052	0.000313401
GGT5	0.000611656	0.000564884	0.000654624	0.000305213	0.00197741	0.00172281
UGT2B10	0	0.000166116	0.000381137	0.00149548	0.00113261	0
UGT1A5	0.00113434	0.00090403	0.000827183	0.00100293	0.00114456	0.00085967
GSTA5	0	0	0.000971091	0	0	0
ACSM2A	0	0.000227827	0.00035647	0.000657201	0	0
UGT2A1	0	0	0	0	0.000434749	0.00044474
